# Decoding the immune response in leptomeningeal disease through single-cell sequencing of cerebrospinal fluid

**DOI:** 10.1101/2025.01.27.634744

**Authors:** Paula Nieto, Svenja Klinsing, Ginevra Caratù, Mareike Dettki, Domenica Marchese, Katharina J. Weber, Samuel Morabito, Patricia Lorden, Irene Ruano, Katharina Imkeller, M. Angels Velasco, Silvia Vidal, Juan L. Melero, Philipp Euskirchen, Marcus Czabanka, Karl H. Plate, Patrick N. Harter, Anna Pascual-Reguant, Joachim P. Steinbach, Holger Heyn, Pia S. Zeiner, Juan C. Nieto

**Affiliations:** Centro Nacional de Análisis Genómico (CNAG), Barcelona, Spain; Universitat Pompeu Fabra (UPF), Barcelona, Spain; Goethe University Frankfurt, University Hospital, Dr. Senckenberg Institute of Neurooncology, Frankfurt, Germany; Goethe University Frankfurt, University Hospital, Department of Neurology, Frankfurt, Germany; Goethe University Frankfurt, University Hospital, University Cancer Center (UCT), Frankfurt, Germany; Goethe University Frankfurt, University Hospital, Institute of Neurology (Edinger-Institute), Frankfurt, Germany; Goethe University Frankfurt, Frankfurt Cancer Institute (FCI), Frankfurt, Germany; German Cancer Research Center (DKFZ) Heidelberg, Germany and German Cancer Consortium (DKTK), Partner Site Frankfurt/Mainz, Frankfurt, Germany; Biomedical Research Institut Sant Pau (IIB Sant Pau), Barcelona, Spain; Omniscope Inc., Barcelona, Spain; Charité - Universitätsmedizin Berlin, corporate member of Freie Universität Berlin und Humboldt Universität zu Berlin, Department of Neuropathology, Berlin, Germany; German Cancer Consortium (DKTK), partner site Berlin, a partnership between DKFZ and Charité - Universitätsmedizin Berlin, Berlin, Germany; Goethe University Frankfurt, University Hospital, Department of Neurosurgery, Frankfurt, Germany; Center for Neuropathology and Prion Research, Ludwig-Maximilians-Universität München, Munich, Germany; University of Barcelona (UB), Barcelona, Spain; ICREA, Barcelona, Spain

**Keywords:** Cerebrospinal fluid, liquid biopsy, single-cell sequencing, brain tumor, leptomeningeal disease

## Abstract

Assessing anti-tumor immune responses and immune microenvironments in central nervous system (CNS) neoplasms, such as brain tumors and leptomeningeal disease (LMD), provides prognostic insights and predictive biomarkers. Liquid biopsy of the cerebrospinal fluid (CSF) represents a promising minimally-invasive approach, but its ability to reflect immune responses against tumors remains unclear. Here, we used single-cell sequencing of CSF cells and spatial transcriptomics of CNS lesions to compare and contrast LMD patients with CNS lymphoma (CNSL), glioblastoma (GB) and brain metastases (BrM), to neuroinflammatory CNS disorders. We identified disease-specific CSF environments, reflecting parenchymal tumor microenvironment features. CNSL showed robust T cell responses, while BrM and GB were dominated by both blood-derived and tissue-resident myeloid cells. Longitudinal CSF sampling unveiled mechanisms of disease progression and therapy resistance, highlighting the potential of CSF liquid biopsies for uncovering disease biology, discovering cellular biomarkers and developing personalized therapies for CNS neoplasms.
