## Supplementary Tables for "Decoding the immune response in leptomeningeal disease through single-cell sequencing of cerebrospinal fluid": Supplementary Table 4.xlsx

### Sheet: scRNA-seq
scRNA-seq
Disease profiles				T cell phenotypes			Myeloid origin
Pro-Inflammatory	Anti-Inflammatory	Activated	Exhausted	Exhausted-short	T reg	Naive	BD	MG
C1QA	SELENOP	IFNG	PDCD1	HAVCR2	FOXP3	CCR7	LYZ	P2RY12
C1QC	MRC1	NKG7	HAVCR2	LAG3	IL2RA	TCF7	EREG	CX3CR1
CCL2	CCL18	PRF1	LAG3	ENTPD1	CTLA4	LEF1	S100A8	CSF1R
IL1B	CD163	GZMK	TIGIT				S100A9	AXL
CCL4	CD209	GZMB	TOX				ITGAL	TMEM119
CCL7	ARG1	GZMA	ENTPD1				ITGA4	CD84
CCL8	IL10	FASLG	BATF				PTPRC	CSF3R
NFKB1	CD274	CD27	PRDM1				FCGR3A	ELMO1
CD40	CHIT1	CD28					CEBPD	MEF2A
CXCL2	RNASE1	TNFRSF4					EGR2	BIN1
CXCL3	ITGA4	TNFRSF9					IRF4	SCIN
CXCL9	LGALS9	CXCR3					RUNX1	FCGBP
CXCL10	MARCO						STAT3	OLFML3
CXCL11	TGFB2						CCL22	NAV3
IDO1	TGFB1						CXCL2	SALL1
NFKBIA	CSF1R						CD14	SIGLEC8
TNF	CSF1						S100A4	SLC1A3
CXCL8	SPP1						S100A6	ITGAM
G0S2	TREM2						FCN1	TREM2
IL6							VCAN	PROS1
INHBA							CD36	SPARC
S100A8							LGALS3	PLCL1
S100A9							MRC1	VIM
							CD163	APOE
							SELENOP	SMAD3
							SLC40A1	P2RX7
							CXCR4	LYVE1
								MS4A7
								MRC1
								FOLR2
								CD163
								HLA-DRA
								TIMD4
								ADGRG1
								TGFBI
								CD74

### Sheet: Xenium
Spatial
Cell types										Macrophage phenotypes		T cell phenotypes
B cells	Plasma cells	Macrophages	Monocytes	DC	CD4 T cells	CD8 T cells	NK cells	Neutrophils	Tumor cells	Anti-Inflammatory	Pro-Inflammatory	Exhausted	Activated	Regulatory	Cytotoxic
CD79A	JCHAIN	C1QB	VCAN	CD74	CD3D	CCL5	CTSW	CXCL2	BRAF	ARG1	C1QB	PDCD1	NKG7	FOXP3	CCL3
MS4A1	IGHG1	CSF1R	S100A9	PLD4	CD3E	NKG7	NKG7	CXCL3	C1QBP	CD163	CCL2	HAVCR2	PRF1	IL2RA	CCL3L1
CD79B	IGHG3	TREM2	AIF1	AIF1	LTB	GZMA	KLRD1	CXCR1	C1R	CD274	CCL3	LAG3	GZMK	CTLA4	CCL4
BANK1	XBP1	AIF1	CD14	MPEG1	IL7R	CST7	GNLY	CXCR2	C1S	CHIT1	CCL3L1	TIGIT	GZMB	TIGIT	CCL5
IGHM	IGHG4	CD68	CTSS	PLEK	FLT3LG	CD8A	PRF1	G0S2	CD274	CSF1	CCL4	TOX	GZMA	IL2RB	CXCL16
CD37	CD38	FCGR2A	CTSB	IRF8	LCK	CD8B	KLRC1	RGS1	CD47	CSF1R	CCL8	ENTPD1	FASLG		CXCR6
CD19	FKBP11	A2M	FCGR2A	IL18	CD2	CTSW	IL2RB	RGS5	CDK1	IL10	CD40	BATF3	CD27		GNLY
FCMR	IRF4	CD86	IFITM3	CD86	HLA-B	PRF1	KLRK1		CDK12	IL18	CXCL10		CD28		GZMA
IGKC	PRDX4	FCGR3A	CSF1R	LILRB4	CD247	CD3D	GZMB		CDK2	IL4	CXCL11		TNFRSF9		GZMB
GPR183	SYK	CD163	FOS	TUBA1B	NOSIP	CD3E	CST7		CDK4	MARCO	CXCL2		CXCR3		PRF1
TNFRSF13C		CD74	VSIG4	ITGAX	IL2RG	CD27	GZMA		CEACAM1	TGFB1	CXCL3
MZB1		FCGR2B	ITGAM	FOS	TC2N	LCK	ID2		CEACAM6	TREM2	CXCL9
		CTSB	FCGR3A	JAK2	STAT1	PTPRC	CCL5		CEACAM8		G0S2
		VSIG4	FCGR1A	MYD88	CD4	SAMD3	KLRB1		CTNNB1		IDO1
		CXCL16	MPEG1	CTSS	SELL	IL2RG	SAMD3		EGFR		IL12B
		IFITM3	FGR	IFNGR1	GZMK	CD2	IFITM3		EPCAM		IL1B
		FCGR1A	COTL1	IFITM3		TC2N	CD247		FAS		IL6
		HIF1A	CTSD	ARPC3		CXCR3	GZMK		PDGFRA		S100A9
		APOE	CD86	NOTCH2			IL2RG		PLVAP		TNF
		IL18	CD74	MIS18BP1			LY6E		SOCS3
		GPR34	IFNGR1	CLEC10A			PSMB10		TNFRSF17
		ITGAM	FCGR2B	CD1C			CD44
		TNFRSF1B	TNFRSF1B	MX1
		CTSS	VSIR
		IFNGR1	ARPC5
		RB1	PLEK
		TUBA1B	HIF1A
		ADAM28	TUBA1B
		SYK	ARPC3
		FOS	GLIPR2
		CD4	KMT2C
		PLEK	MX1
		ARPC3	ISG15
		ARPC5
		CTSD
